# Norovirus infection results in assembly of virus-specific G3BP1 granules and evasion of eIF2α signaling

**DOI:** 10.1101/490318

**Authors:** Michèle Brocard, Valentina Iadevaia, Philipp Klein, Belinda Hall, Glenys Lewis, Jia Lu, James Burke, Roy Parker, Alessia Ruggieri, Ian G. Goodfellow, Nicolas Locker

## Abstract

During viral infection, the accumulation of RNA replication intermediates or viral proteins imposes major stress on the host cell. In response, cellular stress pathways can rapidly impose defence mechanisms by shutting off the protein synthesis machinery, which viruses depend on, and triggering the accumulation of mRNAs into stress granules to limit the use of energy and nutrients. Because this threatens viral gene expression, viruses need to evade these pathways to propagate. Human norovirus is responsible for gastroenteritis outbreaks worldwide. Previously we showed that murine norovirus (MNV) regulates the activity of eukaryotic initiation factors (eIFs). Here we examined how MNV interacts with the eIF2a signaling axis controlling translation and stress granules accumulation. We show that while MNV infection represses host cell translation, it results in the assembly of virus-specific granules rather than stress granules. Further mechanistic analyses revealed that eIF2a signaling is uncoupled from translational stalling. Moreover the interaction of the RNA-binding protein G3BP1 with viral factors together with a redistribution of its cellular interacting partners could explain norovirus evasion of stress granules assembly. These results identify novel strategies by which norovirus ensure efficient replication propagation by manipulating the host stress response.
