## Supplementary material for "Norovirus infection results in assembly of virus-specific G3BP1 granules and evasion of eIF2α signaling"

### Sheet: VENN_DIAGRAM Fig S3A
Between Jain et al and BV2_ARS :	Elements only in Jain et al:	Elements only in BV2_ARS :
ACTR1B	ACTBL2	KRT35
AGO2	ACTR1A	PPM1B
ANXA6	ADAR	HCLS1
BRAT1	ALDH18A1	IMPDH1
CDC5L	ANP32E	BROX
CDC73	ANXA1	POGZ
CHORDC1	ANXA7	FYB
CNOT1	APEX1	PAPOLB
CSE1L	ARPC1B	NUP153
CTNND1	ATAD2	UBTF
CTTNBP2NL	ATAD3A	CLINT1
CWC22	ATP5A1	GAPVD1
DDX47	BAG3	PACSIN2
DKC1	C15orf52	WIPF1
DNAJC8	CAP1	NEMF
DPYSL2	CBFB	PDE4DIP
EIF2A	CBX1	NUMA1
FMR1	CCT3	BRIX1
G3BP1	CCT6A	RAD50
KIF23	CDK1	ZC3H18
LEMD3	CENPB	WASHC2
LMNA	CFL1	ZC3HC1
MAP4	CHCHD3	GOLGA6L10
MAPRE1	CLIC4	HEXIM1
MCM4	CORO1B	CTPS2
METAP1	CPSF3	EPS8
MKI67	CPSF6	CLIP2
NOSIP	CPSF7	BCL2L2-PABPN1
PDLIM5	CSTF1	ZNF326
PDS5B	CTNNA2	PPL
PPP2R1A	DAZAP1	TRMT1
PRDX6	DCD	PLOD3
PRKRA	DDX19A	YTHDC1
PTBP3	DDX21	ADH5
RANBP1	DDX50	CRLF3
RFC4	DHX30	CWC27
SNTB2	DCTN1	SNX3
SRI	DNAJA1	AKAP10
SRRT	DPYSL3	MIF
UBA1	DSP	PTPRJ
USP5	DST	PDE12
VCP	DYNLL2	SRGAP2
ATXN2	EIF2S2	WAPL
ATXN2L	EIF3B	PPP4R2
BANF1	EIF3D	DDX51
CAPRIN1	EIF3G	MAD1L1
DDX1	EIF3J	PFAS
FTSJ3	EIF3K	KNOP1
G3BP2	EIF3L	CEP290
HELZ2	EIF3M	CWF19L1
HSPA9	EIF4A1	XRN1
LARP1	EIF4B	SRRM2
LSM14A	EIF4H	STXB3
NUFIP2	ELAVL1	CHAF1A
PRRC2C	ELAVL2	OPA1
TIAL1	EPPK1	NCAPH
TPM1	ETF1	RRP9
UBAP2	FHL1	POM121C
UBAP2L	FSCN1	ITGB2
YTHDF1	GFPT1	THOP1
ZC3HAV1	GNB2	MIA3
FAM120A	H1F0	ARHGAP30
FUBP3	H1FX	SBNO1
FXR1	H2AFV	SIPA1
PRRC2A	HNRNPUL1	SIN3A
TRIM25	HELZ	PPFIA1
	HMGA1	XPNPEP1
	HMGB3	STX4
	HMGN1	RMDN3
	HNRNPA3	THRAP3
	HNRNPAB	MAP7D1
	HNRNPH2	SRC
	HSP90AA1	RNF20
	HSPA4	RABEP1
	HSPD1	BICD2
	IK	RPL32
	IPO7	KHDRBS1
	ITGB1	PYGL
	KANK2	SSU72
	KHDRBS3	CTAGE6
	KIAA1524	INCENP
	KPNA1	VCPIP1
	KPNA2	CCDC9
	KPNA6	BCLAF1
	KPNB1	TRMT6
	LBR	WIZ
	LSM14B	CHMP2A
	LSM3	WDR5
	LUC7L	KLC2
	LUZP1	RPL19
	MACF1	RENBP
	MAGEA4	ATP2B1
	MAGED2	PPP1R12A
	MAP4K4	CDS2
	MARS	NAPG
	MCM5	CISD2
	MCM7	SEC16A
	MEX3A	PC
	MFAP1	OTUD4
	MSH6	KLC4
	MSI2	FAM91A1
	MTHFD1	FUS
	MYO6	GLTSCR2
	NEXN	ARMC8
	NOP58	BIG3
	NSUN2	CUX1
	NTMT1	CTC1
	NUDC	PPP1R9B
	NUP205	PSPC1
	NUP98	MYADM
	ORF1	SYNE3
	PAK4	EIF4E
	PALLD	ELP3
	PAWR	ACADVL
	PCNA	ARHGAP17
	PDCD6IP	EXOSC3
	PDLIM1	TTLL12
	PELO	PITRM1
	PFDN4	CCDC86
	PGAM5	ZPR1
	PHLDB2	AAK1
	PKP2	PTCD3
	POLR2B	WDHD1
	PPME1	MUT
	PPP1R10	SMPDL3B
	PPP1R18	EIF2D
	PRDX1	NOL8
	PRMT1	SPEG
	PRMT5	JUNB
	PSMD2	ITGA5
	PTGES3	CSTB
	PUM2	FKBP3
	PYCR1	SUB1
	RAB1A	RANBP3
	RACGAP1	PPP1R7
	RAD21	CAB39
	RBBP4	FAM96B
	RBFOX1	RP3-468K18.7
	RBM12B	ERLIN1
	RBM26	NUBP1
	RBMS1	PPP2R5D
	RCC1	SMAD2
	RCC2	AGFG1
	RFC3	ABCB1
	RGPD3	KEAP1
	RSL1D1	UBE3A
	S100A7A	TMEM173
	S100A9	IFI16
	SAFB2	ANLN
	SEC24C	CHERP
	SFN	SCRIB
	SFRS3	CDKN2AIP
	SIPA1L1	ERLIN2
	SMARCA1	TRIM32
	SMC4	BIN2
	SMU1	ASRGL1
	SNRPF	E41L5
	SORBS1	TBG1
	SPATS2L	RSAD2
	SPECC1L	CCDC88A
	SRSF4	NUDCD1
	STAT1	ATRX
	STIP1	NCF4
	SUGP2	SKAP2
	SUN1	ESYT2
	SYCP3	PDXDC1
	TARDBP	PIK3R1
	TCEA1	KIFC1
	TCP1	UBXN1
	TIA1	SETD3
	TMOD3	UBE3C
	TNKS1BP1	SPTBN4
	TNPO2	GPATCH4
	TOMM34	RPS15
	TPM2	FNBP1
	TRIM21	PTPRA
	TRIP6	TOM1
	TUBA1C	GOLGA3
	TUBA3C	ECHS1
	TUBA4A	SLC1A5
	TUBB3	KLC1
	TUBB8	TRIP11
	TUFM	INTS3
	TXN	MBNL1
	U2AF1	POLR1C
	VASP	LRCH1
	YES1	EDF1
	YWHAB	TWF1
	YWHAQ	COG7
	ZC3H14	MTSS1
	ZNF638	JUP
	C22orf28	FAM98B
	CALML5	SAMM50
	CAPZA2	MCMBP
	CARHSP1	RNPEP
	CELF1	ZFYVE26
	CIT	BLVRA
	CNN3	HMGCL
	CRYAB	DNAJC2
	DDX3X	NAP1L4
	DDX6	CHD1L
	DTX3L	CSRP1
	EIF3A	SF3A3
	EIF3E	NOP16
	EIF3F	POP1
	EIF3H	CLPTM1
	EIF3I	EIF5
	EIF4G1	MORC3
	EIF4G2	CEP170
	FAM98A	BRCC3
	FBL	XRN2
	FLNB	SNX18
	FXR2	XPO4
	IGF2BP2	DAB2
	IGF2BP3	DEK
	LARP4	HDGF
	LPP	PGLS
	MAGED1	PFKL
	MAGOHB	CBX3
	MOV10	ACTR10
	PABPC4	LGALS9C
	PDLIM4	DDI2
	PUM1	COMMD2
	PURA	USP47
	PURB	FAM49B
	RBMS2	IFI207
	RNH1	DDX27
	STAU1	TAF6L
	STAU2	SLC25A1
	SYNCRIP	FRYL
	TNRC6B	FKBP15
	TRIM56	DIAPH1
	UPF1	AL158801.1
	USP10	HGS
	YARS	RRS1
	YBX3	MOCS3
	YTHDF3	NAA15
	YWHAH	SHOT1
	C14orf166	NUP35
	CSDE1	GNL1
	DSTN	WASC5
	EDC4	LUC7L2
	FNDC3B	EXOSC2
	IGF2BP1	UBE2I
	PFN2	FAM50A
	RNF214	NIPBL
	STRAP	SMC1A
	TNPO1	CBX5
	YTHDF2	NIFK
	ZC3H7A	ARFGAP2
	ZC3H7B	CUL3
		SWAP70
		ALOX5AP
		ROCK2
		LRRFIP1
		LRRC47
		EEA1
		MYEF2
		GLRX3
		EIF2B3
		RUFY1
		RAB31
		PUS7
		ASNA1
		RPAP3
		BYSL
		SNRNP40
		NMT1
		GYS1
		NT5C2
		RAB3GAP2
		WAS
		ERP29
		SNW1
		CCAR2
		GIT1
		MAVS
		STRN3
		METTL16
		DDX20
		ROCK1
		RPRD1B
		IGBP1
		MRPS5
		SAE1
		NASP
		CWC15
		UBA2
		GPT
		CCDC22
		VWA5A
		FIP1L1
		BAG2
		AIFM1
		CFDP1
		KTI12
		FTL
		SUN2
		PAK2
		RPL7L1
		NUB1
		LMNB2
		PMPCA
		STAM2
		PSMG1
		DENR
		FAM175B
		ACIN1
		AMPD2
		SMARCC1
		MAPRE2
		POLR1B
		MYO5B
		DNAJB11
		SNX6
		PARVB
		UNC119
		FBLIM1
		CCAR1
		FAR1
		DUT
		APBB1IP
		SRPRA
		EIF4E2
		NOB1
		BAZ1B
		MRPS34
		ATG5
		GATAD2A
		QDPR
		TMEM33
		FYTTD1
		HADH
		HSPBP1
		KIF11
		PIK3AP1
		TMCO1
		IFIT2
		NVL
		MRPL1
		NAA50
		TCERG1
		MYO5A
		QKI
		ELAC2
		UMPS
		KTN1
		DAP3
		VPS18
		CYC1
		ATL3
		PTPN12
		IKBKG
		RASA4B
		SRFBP1
		TES
		PDCD5
		FAF2
		GRSF1
		CCDC93
		PRPF40A
		ARFIP1
		EPS15L1
		IRF2BP2
		INTS4
		NFKB1
		CRKL
		CIAO1
		EVPLL
		PDAP1
		TXLNA
		NCDN
		TWF2
		HECTD1
		NEK9
		POLR2C
		MYO18A
		LAT2
		DNAJC9
		SUPT5H
		EMC7
		ARHGEF10L
		BASP1
		CAMK1
		AKAP8
		THOC5
		NMD3
		RAB18
		CMPK1
		PNP
		FARSA
		ACACB
		DHX29
		PPP1R8
		HYOU1
		ARID1A
		NELFB
		RANBP9
		NPEPPS
		RPS19BP1
		NUP160
		BAK1
		ATP13A1
		ESYT1
		ARHGAP45
		KLHDC4
		SPATS2
		CLIP1
		CPSF1
		WDR81
		TMEM214
		RBM19
		PDLIM2
		RIOX1
		ABCF3
		EIF2B1
		ABCD3
		NDUFV2
		USP15
		NOP14
		DDX46
		STRN
		GBP6
		WNK1
		EPS15
		RRP8
		STX8
		RBM17
		CPEB4
		VPS41
		TOE1
		MSH2
		DNAJB1
		VRK2
		EXOC8
		LAS1L
		NUP37
		NMT2
		KDM1A
		PDHX
		PPAN
		PPP6R3
		DOHH
		GAK
		BLOC1S5-TXNDC5
		SART1
		IARS2
		YARS2
		HIP1
		ERBIN
		SART3
		NAPB
		ARL8A
		ARMC6
		MRPS2
		DHX16
		ANKRD17
		ANKHD1-EIF4EBP3
		DGKZ
		REXO4
		LIG1
		MAX
		PMVK
		MDN1
		RAVER1
		UPF2
		CHD3
		HP1BP3
		IRF2BPL
		AURKA
		BRD2
		PNKP
		UTP3
		MAN2A1
		MTA3
		RABGAP1
		COG6
		ELP2
		GATAD2B
		KIF13B
		UNC45A
		UTP20
		EIF2B5
		KIF4B
		TECPR1
		RBM28
		SHC1
		GSTO1
		TBC1D4
		RIOX2
		CDV3
		ELOC
		YLPM1
		NPLOC4
		NISCH
		POLD1
		AHCTF1
		SNAP47
		GOLGA5
		CLASP2
		PAPOLA
		DMXL1
		AGL
		GRK2
		AACS
		NDC1
		PPP4R1
		DNTTIP2
		METAP2
		PSTPIP1
		HELLS
		FBXO3
		DNAJB12
		SMG9
		DIDO1
		APOOL
		SRRM1
		KRT4
		HERC4
		SRPK1
		GCN1
		ATAD3
		RAC1
		KHSRP
		FMNL1
		RAB3GAP1
		HUWE1
		ATP1B3
		DIS3
		PKN1
		INPPL1
		GCLM
		SEC23A
		UBA1Y
		CD2AP
		CSNK2A3
		USP7
		STEAP3
		USP19
		TBL1XR1
		RPS28
		ACOD1
		NUP85
		UBE2V1
		KRT71
		CSNK2A2
		SMYD5
		SQSTM1
		GSPT1
		AHNAK
		RRP1
		UTP14C
		KRT6A
		TRADD
		PMM2
		PNN
		MVP
		TJP2
		KRT75
		EWSR1
		TLN2
		UFM1
		SMARCC2
		TPR
		PLEKHO2
		AIP
		P4R3A
		ZC3H15
		COMT
		YME1L1
		RAP1B
		VPS16
		DYNC1I2
		ATIC
		SLC9A3R1
		CASP1
		GLS
		KIF5C
		SEC61A2
		ARHGEF1
		ATP6V1G1
		K1C42
		CARM1
		IMMT
		MYH10
		TMPO
		ALYREF
		FMNL2
		PPM1G
		IQGAP2
		PEX14
		MARK2
		KRT5
		TBCD
		SERBP1
		VWA8
		USO1
		SMPD4
		P4R3B
		LARP4B
		AHNAK2
		SH3PXD2B
		SLC16A3
		CANX
		FMNL3
		EIF1
		PDS5A
		ETFB
		GTPBP1
		SNRNP70
		SNAP23
		GFM1
		GDI1
		UTP15
		CEP55
		TXNRD1
		WASF2
		BTK
		VCL
		HIST1H1C
		MMS19
		SRSF6
		ISYNA1
		NONO
		NCKAP1
		SLC25A12
		LARP7
		KRT1
		NHP2
		ECM29
		EXOC4
		PRPS2
		RTN4
		KRT76
		KIF2A
		IFRD1
		RRBP1
		PDIA3
		NUP50
		USP4
		MYO1G
		KIF5B
		LONP1
		PTPN23
		KRT8
		RHOG
		SFPQ
		PARP9
		OXCT1
		AIMP2
		COLGALT1
		HIST1H1E
		CSTF2
		PUM3
		DLD
		DBNL
		PWP1
		TRIM28
		GPS1
		VPS52
		TUBB6
		TSR1
		PTPRC
		AGPS
		EFTUD2
		AP2A2
		KRT17
		RPL4
		PRPF6
		ATP1A3
		NUP214
		STXBP2
		TPM3
		ACSL3
		ARHGEF6
		KCTD12
		DIP2B
		RPS6KA1
		RPL13
		CUL4A
		VPS4B
		ANXA4
		PAF1
		HNRNPUL2-BSCL2
		POLR2A
		PTK2B
		PSME1
		RPL31
		ABI1
		MRPL23
		TUBB2B
		TUBB2A
		FTH1
		HNRNPL
		DHX38
		AP3D1
		SF1
		CNDP2
		CYFIP2
		LAP3
		DDX17
		OSBPL8
		KRT13
		FABP5
		CKAP4
		IPO4
		ALDOC
		ATP1A1
		TNS3
		RGPD4
		CRNKL1
		COPG1
		AP1M1
		ATP6V1E1
		TFRC
		TRA2B
		NUP93
		EHD3
		TBL1Y
		VPS13C
		GLG1
		SNX8
		TNPO3
		PDC6I

### Sheet: VENN_DIAGRAM Fig5D
Common elements in ARS and MNV :	Elements only in ARS :	Elements only in MNV :
HCLS1	KRT35	RPS23
GAPVD1	PPM1B	CNBP
WIPF1	IMPDH1	CYFIP1
NUMA1	BROX	RPS6
EPS8	ATXN2	RPL22L1
PTPRJ	POGZ	RPL34
PRRC2C	FYB	PSMC4
ITGB2	PAPOLB	EPB41L1
ARHGAP30	NUP153	CAD
SRC	UBTF	DNAJA1
ARHGAP17	CLINT1	FKBP4
CTTNBP2NL	PACSIN2	ATP5C1
SPEG	NEMF	EIF6
ABCB1	PDE4DIP	SNRPB2
KEAP1	BRIX1	POLR2E
IFI16	RAD50	RPL7
SCRIB	ZC3H18	DOCK2
MAPRE1	WASHC2	HINT1
BIN2	ZC3HC1	PGAM5
FMR1	GOLGA6L10	EIF4G1
SKAP2	HEXIM1	PSMA3
UBXN1	CHORDC1	ABR
PTPRA	CTPS2	GSTP1
KLC1	CLIP2	PI4KA
POLR1C	BCL2L2-PABPN1	CHCHD3
LRCH1	ZNF326	ARPC5
EDF1	PPL	RBM3
MTSS1	TRMT1	ACP1
JUP	PLOD3	TOP1
CSRP1	YTHDC1	RAB7A
SF3A3	ADH5	SBDS
EIF5	CRLF3	CKAP5
SNX18	CWC27	IDE
DAB2	SNX3	SNX27
FKBP15	AKAP10	BSG
NUP35	MIF	DNAJB6
ARFGAP2	PDE12	CPNE1
ROCK2	SRGAP2	VPS37B
LRRFIP1	WAPL	IPO7
LRRC47	PPP4R2	DDX18
EEA1	DDX51	ANXA5
RUFY1	MAD1L1	VAPA
ZC3HAV1	PFAS	INPP5D
WAS	KNOP1	PSMB1
GIT1	CEP290	ENDOG
STRN3	CWF19L1	EXOC2
ROCK1	XRN1	HEATR1
CCDC22	SRRM2	RNF213
PARVB	STXB3	NOSTRIN
FBLIM1	CHAF1A	SNRPA1
FAR1	OPA1	MOV10
NOSIP	NCAPH	RPL18
HSPBP1	RRP9	BST2
KIF11	POM121C	KPNA6
IFIT2	THOP1	PEAK1
NVL	MIA3	DLST
MYO5A	SBNO1	CENPV
CCDC93	SIPA1	VPS37C
EPS15L1	SIN3A	WASHC5
IRF2BP2	PPFIA1	PSMD6
EVPLL	XPNPEP1	NARS
TXLNA	STX4	SMC2
HECTD1	RMDN3	RAI14
MYO18A	THRAP3	GPHN
CLIP1	MAP7D1	SEC31A
PDLIM2	RNF20	KPNA1
ABCF3	RABEP1	DOCK11
STRN	BICD2	PURA
EPS15	RPL32	PRPF31
EXOC8	KHDRBS1	MYBBP1A
SART1	PYGL	CUL1
HIP1	SSU72	HADHB
ERBIN	CTAGE6	DIP2C
ANKRD17	INCENP	AP3B1
ANKHD1-EIF4EBP3	VCPIP1	PHACTR4
AURKA	CCDC9	COPS8
RABGAP1	BCLAF1	CORO7
UNC45A	TRMT6	DNAJC13
SHC1	WIZ	PDE8A
NISCH	CHMP2A	PNO1
DMXL1	WDR5	WDR77
PSTPIP1	KLC2	HADHA
GCN1	RPL19	GOT2
FXR1	RENBP	BLMH
CSE1L	ATP2B1	IGF2BP2
ATAD3	PPP1R12A	ACACA
ATP1B3	CDS2	BIRC6
INPPL1	NAPG	CAND1
CDC5L	CISD2	TAX1BP1
G3BP2	SEC16A	AGAP3
ATXN2L	PC	MYO9B
STEAP3	OTUD4	TGM1
RPS28	KLC4	ACOT8
AHNAK	FAM91A1	DOCK9
LARP1	FUS	HSPA4L
CNOT1	GLTSCR2	ANXA3
TRADD	ARMC8	CNOT9
MVP	BIG3	XPO1
TLN2	CUX1	HSD17B10
TPR	CTC1	TUFM
PLEKHO2	PPP1R9B	RAB5A
CASP1	PSPC1	ADD1
KIF5C	MYADM	LUZP1
CARM1	SYNE3	EIF2B4
MYH10	PRRC2A	PSMD5
TMPO	EIF4E	CARD9
ALYREF	ELP3	MDH2
FMNL2	ACADVL	WASHC1
MARK2	SRI	ILF3
USO1	EXOSC3	IKBKAP
AHNAK2	TTLL12	TRIOBP
SH3PXD2B	PITRM1	NUP205
CANX	CCDC86	BAG6
FMNL3	ZPR1	RPLP1
PDS5A	AAK1	MTHFD1L
SNRNP70	PTCD3	NOP2
SNAP23	WDHD1	SF3B1
CEP55	MUT	ADSL
NONO	SMPDL3B	DCTN1
SLC25A12	EIF2D	COPS4
EXOC4	NOL8	VPS50
KRT76	JUNB	DAAM1
NUP50	ITGA5	PRMT5
MYO1G	CSTB	EPB41L5
RANBP1	FKBP3	PLK1
RHOG	SUB1	DGKH
AIMP2	RANBP3	TTC37
HIST1H1E	PPP1R7	USP9X
DLD	CAB39	RBM25
DBNL	FAM96B	MTOR
TRIM28	RP3-468K18.7	PPP1R12C
NUP214	ERLIN1	PAG1
STXBP2	NUBP1	TBK1
ARHGEF6	PPP2R5D	SNRNP200
HNRNPUL2-BSCL2	SMAD2	TRIP12
RPL31	AGFG1	ARHGEF11
RFC4	UBE3A	NUP133
PPP2R1A	TMEM173	GNA13
AP3D1	ANLN	DYNC1H1
CYFIP2	CHERP	LRCH3
OSBPL8	CDKN2AIP	SRSF5
DPYSL2	ERLIN2	EEF1B
FABP5	TRIM32	PLEC
ALDOC	ASRGL1	MINK1
RGPD4	E41L5	EIF3A
COPG1	TBG1	MYO10
GLG1	RSAD2	SMCHD1
	CCDC88A	SRP72
	NUDCD1	RPS5
	ATRX	MAP4K4
	NCF4	2009-09-01
	ESYT2	ARPC1B
	PDXDC1	RPS10
	PIK3R1	GLUD2
	KIFC1	MYH11
	SETD3	TLN1
	UBE3C	MYH9
	SPTBN4	SUPT16H
	GPATCH4	SSRP1
	RPS15	ARF6
	FNBP1	AFDN
	TOM1	EIF3CL
	GOLGA3	FARP1
	ECHS1	PLEKHO1
	SLC1A5	PIP5K1A
	TRIP11	RPL28
	INTS3	RSU1
	MBNL1	PSMC3
	TWF1	FLNC
	COG7	EXOC5
	FAM98B	SIGLEC1
	SAMM50	GEMIN5
	MCMBP	MTDH
	RNPEP	CCT6B
	ZFYVE26	LTN1
	BLVRA	FAM126A
	HMGCL	VASP
	DNAJC2	LSG1
	NAP1L4	RPL10
	CHD1L	EIF3K
	NOP16	RBMX
	POP1	ARF5
	CLPTM1	PRKAR1A
	MORC3	MYL6
	CEP170	EIF3M
	BRCC3	FASN
	XRN2	MSTO1
	XPO4	EIF2S2
	DEK	FLNB
	HDGF	RPS9
	PGLS	DUSP3
	PFKL	MCM6
	CBX3	CAT
	ACTR10	FLNA
	PRDX6	RPS26
	USP5	RBMXL1
	LGALS9C	IPO5
	DDI2	GMIP
	COMMD2	DSP
	USP47	AP1B1
	FAM49B	WDR91
	IFI207	TPRN
	DDX27	RPL6
	TAF6L	SRSF1
	SLC25A1	AP2B1
	FRYL	ACTR2
	DKC1	ACADM
	DIAPH1	ARCN1
	AL158801.1	AP3S1
	HGS	DDX39B
	RRS1	RPLP0
	MOCS3	GNAS
	NAA15	RPL7A
	SHOT1	RPL18A
	GNL1	MYO1D
	WASC5	CLUH
	LUC7L2	HIST1H2BD
	EXOSC2	YWHAQ
	UBE2I	TNPO1
	FAM50A	LASP1
	NIPBL	RPS17
	SMC1A	IFIT1BL2
	CBX5	RPS12
	NIFK	SRPRB
	CUL3	MYO1C
	SWAP70	TUBA4A
	PDLIM5	ELMO1
	DDX47	WDR36
	NUFIP2	PURB
	ALOX5AP	DYNC1LI2
	MYEF2
	GLRX3
	EIF2B3
	UBAP2
	RAB31
	TRIM25
	PUS7
	BRAT1
	ASNA1
	RPAP3
	BYSL
	SNRNP40
	NMT1
	GYS1
	NT5C2
	RAB3GAP2
	ERP29
	SNW1
	CCAR2
	MAVS
	METTL16
	CDC73
	PRKRA
	DDX20
	RPRD1B
	IGBP1
	MRPS5
	SAE1
	NASP
	CWC15
	UBA2
	GPT
	VWA5A
	FIP1L1
	BAG2
	AIFM1
	CFDP1
	KTI12
	DNAJC8
	FTL
	SUN2
	PAK2
	RPL7L1
	NUB1
	LMNB2
	PMPCA
	STAM2
	PSMG1
	DENR
	FAM175B
	ACIN1
	AMPD2
	SMARCC1
	MAPRE2
	POLR1B
	MYO5B
	DNAJB11
	SNX6
	UNC119
	CCAR1
	DUT
	APBB1IP
	SRPRA
	EIF4E2
	NOB1
	BAZ1B
	MRPS34
	ATG5
	GATAD2A
	QDPR
	TMEM33
	FYTTD1
	LSM14A
	HADH
	PIK3AP1
	TMCO1
	MRPL1
	NAA50
	TCERG1
	QKI
	ELAC2
	UMPS
	KTN1
	DAP3
	FTSJ3
	VPS18
	CYC1
	ATL3
	PTPN12
	IKBKG
	RASA4B
	SRFBP1
	TES
	PDCD5
	FAF2
	GRSF1
	ANXA6
	PRPF40A
	ARFIP1
	INTS4
	NFKB1
	CRKL
	CIAO1
	PDAP1
	NCDN
	TWF2
	NEK9
	POLR2C
	LAT2
	DNAJC9
	SUPT5H
	EMC7
	ARHGEF10L
	BASP1
	CAMK1
	AKAP8
	THOC5
	NMD3
	RAB18
	CMPK1
	PNP
	PDS5B
	FARSA
	ACACB
	DHX29
	PPP1R8
	HYOU1
	ARID1A
	NELFB
	RANBP9
	NPEPPS
	RPS19BP1
	NUP160
	BAK1
	ATP13A1
	ESYT1
	ARHGAP45
	KLHDC4
	SPATS2
	CPSF1
	WDR81
	TMEM214
	RBM19
	RIOX1
	EIF2B1
	ABCD3
	MAP4
	NDUFV2
	USP15
	NOP14
	DDX46
	GBP6
	WNK1
	RRP8
	STX8
	RBM17
	CPEB4
	VPS41
	TOE1
	MSH2
	DNAJB1
	VRK2
	MKI67
	METAP1
	LAS1L
	NUP37
	NMT2
	KDM1A
	PDHX
	PPAN
	PPP6R3
	DOHH
	GAK
	BLOC1S5-TXNDC5
	IARS2
	YARS2
	SART3
	NAPB
	ARL8A
	ARMC6
	MRPS2
	DHX16
	DGKZ
	REXO4
	LIG1
	MAX
	PMVK
	MDN1
	RAVER1
	UPF2
	CHD3
	HP1BP3
	IRF2BPL
	BRD2
	PNKP
	UTP3
	MAN2A1
	MTA3
	CWC22
	COG6
	ELP2
	GATAD2B
	KIF13B
	UTP20
	EIF2B5
	KIF4B
	TECPR1
	RBM28
	GSTO1
	TBC1D4
	RIOX2
	CDV3
	ELOC
	YLPM1
	NPLOC4
	POLD1
	AHCTF1
	SNAP47
	GOLGA5
	CLASP2
	PAPOLA
	AGL
	HELZ2
	GRK2
	AACS
	NDC1
	PPP4R1
	DNTTIP2
	METAP2
	HELLS
	FBXO3
	DNAJB12
	SMG9
	DIDO1
	APOOL
	SRRM1
	PTBP3
	KRT4
	HERC4
	SRPK1
	RAC1
	KHSRP
	FMNL1
	RAB3GAP1
	HUWE1
	DIS3
	PKN1
	GCLM
	SEC23A
	UBA1Y
	CD2AP
	CAPRIN1
	CSNK2A3
	UBAP2L
	USP7
	USP19
	TBL1XR1
	ACOD1
	NUP85
	UBE2V1
	KRT71
	CSNK2A2
	SMYD5
	SQSTM1
	GSPT1
	KIF23
	RRP1
	UTP14C
	KRT6A
	PMM2
	PNN
	TJP2
	CTNND1
	KRT75
	EWSR1
	UFM1
	SMARCC2
	AIP
	P4R3A
	ZC3H15
	COMT
	YME1L1
	RAP1B
	VPS16
	DYNC1I2
	ATIC
	SLC9A3R1
	G3BP1
	GLS
	SEC61A2
	ARHGEF1
	ATP6V1G1
	K1C42
	IMMT
	PPM1G
	IQGAP2
	PEX14
	KRT5
	UBA1
	TBCD
	MCM4
	SERBP1
	VWA8
	SMPD4
	P4R3B
	LARP4B
	SLC16A3
	EIF1
	ETFB
	GTPBP1
	YTHDF1
	GFM1
	GDI1
	UTP15
	TXNRD1
	SRRT
	WASF2
	BTK
	VCL
	HIST1H1C
	MMS19
	SRSF6
	ISYNA1
	NCKAP1
	LARP7
	KRT1
	NHP2
	ECM29
	PRPS2
	FUBP3
	RTN4
	KIF2A
	IFRD1
	TPM1
	RRBP1
	FAM120A
	PDIA3
	HSPA9
	USP4
	KIF5B
	LONP1
	PTPN23
	DDX1
	KRT8
	SFPQ
	TIAL1
	PARP9
	OXCT1
	COLGALT1
	AGO2
	CSTF2
	PUM3
	PWP1
	GPS1
	VPS52
	TUBB6
	TSR1
	PTPRC
	AGPS
	EFTUD2
	AP2A2
	KRT17
	RPL4
	PRPF6
	ATP1A3
	TPM3
	ACSL3
	KCTD12
	DIP2B
	RPS6KA1
	SNTB2
	RPL13
	CUL4A
	VPS4B
	ANXA4
	PAF1
	POLR2A
	PTK2B
	PSME1
	BANF1
	ABI1
	VCP
	MRPL23
	TUBB2B
	TUBB2A
	FTH1
	HNRNPL
	DHX38
	SF1
	LMNA
	CNDP2
	LAP3
	DDX17
	EIF2A
	KRT13
	CKAP4
	IPO4
	ATP1A1
	TNS3
	CRNKL1
	AP1M1
	ATP6V1E1
	LEMD3
	TFRC
	TRA2B
	ACTR1B
	NUP93
	EHD3
	TBL1Y
	VPS13C
	SNX8
	TNPO3
	PDC6I
