## Supplementary material for "Norovirus infection results in assembly of virus-specific G3BP1 granules and evasion of eIF2α signaling"

### Sheet:  Human SG interactome
Markmiller et at.	Jain et a	Youn et at.
lacZ	ACTBL2	ANXA11
EBNA1BP2	ACTR1A	ANXA7
GTPBP4	ACTR1B	APOBEC3C
GNL3	ADAR	ASCC1
NOP2	AGO2	ATXN2
TRIM25	ALDH18A1	ATXN2L
RPL35A	ANP32E	BCLAF1
RRS1	ANXA1	C14orf166
NOC3L	ANXA6	CAPRIN1
KIAA0020	ANXA7	CELF1
STAU1	APEX1	CIRBP
RPL18A	ARPC1B	CSDE1
BRIX1	ATAD2	CSTB
DDX27	ATAD3A	DAZAP1
USP10	ATP5A1	DDX1
GLTSCR2	BAG3	DDX3X
KIAA1671	BRAT1	DHX36
RPF2	C15orf52	DSP
NUP153	CAP1	DYNLL1
HIST1H2AA	CBFB	EIF3A
YTHDC2	CBX1	EIF3C
RPL3L	CCT3	EIF3E
SIRT6	CCT6A	EIF3G
RRP15	CDC5L	EIF3H
EIF2AK2	CDC73	EIF3J
HP1BP3	CDK1	EIF3L
ASUN	CENPB	EIF4A1
NUFIP2	CFL1	EIF4A2
MRPS15	CHCHD3	EIF4B
SAR1B	CHORDC1	EIF4G1
NIP7	CLIC4	EIF4H
DDX10	CNOT1	ELAVL1
CENPV	CORO1B	FAM120A
RPL7	CPSF3	FAM98A
KRI1	CPSF6	FMR1
TRIP12	CPSF7	FUBP1
SRGAP2	CSE1L	FUBP3
CLYBL	CSTF1	FUS
FRYL	CTNNA2	FXR1
POLD1	CTNND1	FXR2
EIF2B4	CTTNBP2NL	G3BP1
DHX9	CWC22	G3BP2
G3BP2	DAZAP1	GLRX3
RPL4	DCD	GRSF1
RPL6	DDX19A	GSPT1
PCMT1	DDX21	HDLBP
PDCD11	DDX47	HELZ
RPL15	DDX50	HNRNPA2B1
AKR1B15	DHX30	HNRNPA3
RAB5A	DKC1	HNRNPAB
RAB5B	DCTN1	HNRNPDL
ARHGEF7	DNAJA1	HNRNPF
OSBPL2	DNAJC8	HNRNPH1
SRP19	DPYSL2	HNRNPH3
BRAP	DPYSL3	HSPB1
TRAPPC3	DSP	IGF2BP1
CCDC86	DST	IGF2BP2
MSI1	DYNLL2	IGF2BP3
QPCT	EIF2A	KHSRP
ALDH16A1	EIF2S2	KPNA1
STAT3	EIF3B	KPNA3
KIF3A	EIF3D	LARP4
DDX56	EIF3G	LARP4B
RPL13A	EIF3J	LASP1
NOP56	EIF3K	LIG3
H2AFX	EIF3L	LIN28B
EIF2A	EIF3M	LSM12
HMX3	EIF4A1	MAGED1
RPL14	EIF4B	MAPK1IP1L
TOMM20	EIF4H	MAPRE2
RPL18	ELAVL1	MSI1
RPL7A	ELAVL2	MSI2
RPL21	EPPK1	NUFIP2
CAPRIN1	ETF1	OSBPL9
HSPBP1	FHL1	OTUD4
DHX30	FMR1	P4HB
MYBBP1A	FSCN1	PABPC1
UTP18	G3BP1	PABPC4
KRR1	GFPT1	PCBP1
NAT10	GNB2	PCBP2
FTSJ3	H1F0	PDIA3
RBM14	H1FX	PEF1
HSPB1	H2AFV	PGP
LOC101060439	HNRNPUL1	PPP2R1B
CXorf26	HELZ	PRRC2A
AP2M1	HMGA1	PRRC2B
DCAKD	HMGB3	PRRC2C
NEK7	HMGN1	PTBP1
PAK1IP1	HNRNPA3	PTBP3
SRPK2	HNRNPAB	PUM1
TELO2	HNRNPH2	PUM2
ZNF598	HSP90AA1	PURA
TUBB3	HSPA4	RBM3
HNRNPM	HSPD1	RBM38
BOP1	IK	RBM4
TTC24	IPO7	RBMS1
RRP1B	ITGB1	RBMS2
MOV10	KANK2	RTCB
PUM1	KHDRBS3	SEC24C
NXF1	KIAA1524	SRI
RSL1D1	KIF23	SRSF1
MKI67IP	KPNA1	SRSF9
RRP9	KPNA2	STAU1
BID	KPNA6	STRAP
C5	KPNB1	SYNCRIP
CDC25C	LBR	TAF15
ACSL4	LEMD3	THRAP3
PCCB	LMNA	TIA1
PPP2R5C	LSM14B	TIAL1
TOP2A	LSM3	TNPO1
TPM2	LUC7L	TRIM25
DCLK1	LUZP1	UBAP2
CLCA2	MACF1	UBAP2L
AKR7A3	MAGEA4	UPF1
NCOA6	MAGED2	UPF3B
ANKHD1	MAP4	USP10
ANKHD1-EIF4EBP3	MAP4K4	XRN1
GEMIN4	MAPRE1	YBX1
MYEF2	MARS	YBX3
DDX24	MCM4	YTHDF1
CPNE5	MCM5	YTHDF2
CPNE9	MCM7	YTHDF3
NARFL	METAP1	ZC3HAV1
LAS1L	MEX3A
FCRL3	MFAP1
EFHA1	MKI67
ZNF780A	MSH6
KIF7	MSI2
ACTL6B	MTHFD1
GYS1	MYO6
OSBP2	NEXN
PRIM1	NOP58
FAM50B	NOSIP
R3HDM2	NSUN2
USP22	NTMT1
PLEKHG6	NUDC
HECTD3	NUP205
YRDC	NUP98
AGAP3	ORF1
DNM3	PAK4
H3F3C	PALLD
MPG	PAWR
PLK1	PCNA
PRKAG2	PDCD6IP
ZFP42	PDLIM1
AP3D1	PDLIM5
PLAA	PDS5B
KIF23	PELO
POM121	PFDN4
POM121C	PGAM5
CEBPZ	PHLDB2
KIAA1429	PKP2
STAU2	POLR2B
PELO	PPME1
TMEM48	PPP1R10
ASF1B	PPP1R18
RPL10	PPP2R1A
LRMP	PRDX1
H2AFY	PRDX6
COX15	PRKRA
DNAJC9	PRMT1
LYAR	PRMT5
KRT77	PSMD2
NDUFS4	PTBP3
DDX47	PTGES3
RHOC	PUM2
IGF2BP1	PYCR1
RBM28	RAB1A
WDR12	RACGAP1
SEPT8	RAD21
SCAF1	RANBP1
RCOR1	RBBP4
RCOR3	RBFOX1
MRPS25	RBM12B
CHAMP1	RBM26
SNAP91	RBMS1
DDX50	RCC1
GPR20	RCC2
THOC6	RFC3
ACOT8	RFC4
P4HA2	RGPD3
NCDN	RSL1D1
RPS8	S100A7A
TNPO2	S100A9
KLHL14	SAFB2
PFDN1	SEC24C
ATP5L2	SFN
VAPB	SFRS3
PPOX	SIPA1L1
Krt79	SMARCA1
TEX10	SMC4
DDX54	SMU1
HEATR1	SNRPF
RPP25L	SNTB2
AP1M1	SORBS1
RRP7A	SPATS2L
CSNK1A1L	SPECC1L
TUBB4A	SRI
DCUN1D5	SRRT
GCN1L1	SRSF4
RPL3	STAT1
NDUFA9	STIP1
DOHH	SUGP2
NDUFA3	SUN1
ILVBL	SYCP3
MGEA5	TARDBP
LRP1	TCEA1
OSBPL10	TCP1
RBM22	TIA1
KIF1A	TMOD3
AURKB	TNKS1BP1
MSI2	TNPO2
C14orf169	TOMM34
IK	TPM2
AGFG1	TRIM21
SLC12A2	TRIP6
TOP2B	TUBA1C
FUK	TUBA3C
DBT	TUBA4A
ELAVL2	TUBB3
CALML3	TUBB8
NDUFA7	TUFM
CLPP	TXN
METAP2	U2AF1
MCAT	UBA1
DNTTIP2	USP5
SMAP2	VASP
ILKAP	VCP
C16orf88	YES1
UTP14A	YWHAB
NUP214	YWHAQ
KRT5	ZC3H14
STRBP	ZNF638
PRKDC	ATXN2
FXR1	ATXN2L
PABPC1L	BANF1
STAT1	C22orf28
ADK	CALML5
MINK1	CAPRIN1
RDH13	CAPZA2
PTPLAD1	CARHSP1
DKC1	CELF1
HNRNPH2	CIT
RPL24	CNN3
SRPK1	CRYAB
ATAD3B	DDX1
STAM	DDX3X
KRT79	DDX6
FAM98A	DTX3L
TUBA4A	EIF3A
KRT6C	EIF3E
ILF3	EIF3F
RPL29	EIF3H
MBD1	EIF3I
UNC45A	EIF4G1
BTF3L4	EIF4G2
PURA	FAM98A
LARP7	FBL
CXorf56	FLNB
SMARCA2	FTSJ3
RPL27A	FXR2
NUP133	G3BP2
KCTD9	HELZ2
ALB	HSPA9
PZP	IGF2BP2
FMR1	IGF2BP3
ZFYVE16	LARP1
NACA2	LARP4
GSTM3	LPP
POLD2	LSM14A
PRDM11	MAGED1
RPS26	MAGOHB
PHF6	MOV10
MFN1	NUFIP2
NOL11	PABPC4
RBM4	PDLIM4
NME1-NME2	PRRC2C
SMU1	PUM1
RPS6	PURA
KPNA4	PURB
TUBB2A	RBMS2
MRPS34	RNH1
LSM12	STAU1
NOP58	STAU2
RPL7L1	SYNCRIP
RPL8	TIAL1
NUDT16L1	TNRC6B
LOC100506562	TPM1
SRP68	TRIM56
MRPS14	UBAP2
ATP5F1	UBAP2L
RRP1	UPF1
DDX18	USP10
RPLP2	YARS
WDR36	YBX3
TMCO1	YTHDF1
VPS25	YTHDF3
GLYR1	YWHAH
SUPT5H	ZC3HAV1
GTF2B	C14orf166
ZNF326	CSDE1
SEPT6	DSTN
FOXD3	EDC4
CDK4	FAM120A
TSR2	FNDC3B
SEC61A2	FUBP3
UTP6	FXR1
HACL1	IGF2BP1
TRMT6	PFN2
KIF1C	PRRC2A
KIF1B	RNF214
RALA	STRAP
RALB	TNPO1
PINX1	TRIM25
YTHDF3	YTHDF2
STK24	ZC3H7A
MTMR6	ZC3H7B
ARHGAP32
PDCD4
PNPO
PBX1
PBX2
TPT1
LOC100653071
AP2S1
GPX4
YY2
COX7A2L
KIF4B
RRAGD
RRAGC
